# Gene networks associated with early endosperm proliferation and basal endosperm layer differentiation in maize

**DOI:** 10.64898/2025.12.31.697219

**Authors:** Shanshan Zhang, Di Ran, Choong-Hwan Ryu, Guosheng Li, Joanne M Dannenhoffer, Xiangfeng Wang, Gary N. Drews, Ramin Yadegari

## Abstract

Endosperm is a primary source of food and feed globally. Early developmental events including proliferation and cell differentiation in this dedicated seed sink structure are expected be responsive to the availability of photoassimilates and in turn to affect seed size and quality. However, the gene regulatory programs underlying early development of cereal endosperm remain largely unknown. We profiled the maize (*Zea mays*) endosperm transcriptome during the first four days after pollination using laser-capture microdissection and identified multiple temporal co-expression modules including a subset activated upon fertilization. Our analysis of the associated *cis*-regulatory elements and co-expressed transcription factor (TF) families enabled us to construct a gene network regulating basal endosperm transfer layer (BETL) differentiation through MYB-related (MYBR) transcription factors and a network of E2F TFs for early endosperm proliferation. We found a significant association of the BETL network with kernel size variation and a contribution of the Glucose-target-of-rapamycin (TOR)-dependent processes to the E2F-mediated regulation of endosperm proliferation. Using the available data, we propose early proliferative development and transfer cell differentiation in endosperm are coordinated via sugar-sensing inputs to ultimately control seed size. Our analysis can guide the development of strategies for improvement of seed composition and yield.
