## Supplemental Table 6 for "Gene networks associated with early endosperm proliferation and basal endosperm layer differentiation in maize"

### Sheet: Sheet1
Table S6. Construction of E2Fs for Yeast two-hybrid assays.
Gene name	Gene ID	Forward primer (5'-3')	Reverse primer (5'-3')	Vector	Cloning methoda
E2F4	AC233850.1_FG005	gtgaattccacccgggtATGTCGGGGGTCGGCAGC	cgagctcgatggatccTTATGGGTCCATGCTTGGAACCTC	pGADT7	XmaI & BamHI
E2F5	GRMZM2G050590	gtgaattccacccgggtATGGACGGCGCCTCCTCCA	cgagctcgatggatccCTACGTGCCCCAAGCATCTGTCA	pGADT7	XmaI & BamHI
E2F6	GRMZM2G063387	gtgaattccacccgggtATGGTCTCCGGCGCGGCG	cgagctcgatggatccCTAGTGCTGCTCGTGCTTCACAC	pGADT7	XmaI & BamHI
E2F7	GRMZM2G378665	gtgaattccacccgggtATGGTGGCGGCCTCCTCTA	cgagctcgatggatccCTACAAAAAATGGTTACCAAAATGGCC	pGADT7	XmaI & BamHI
E2F11	GRMZM2G052515	gtgaattccacccgggtATGGCGGCGGCGGCCGGT	cgagctcgatggatccTCAGATTATACAGGAGGGGTCGTCAT	pGADT7	XmaI & BamHI
E2F13	GRMZM2G361659	gtgaattccacccgggtATGACGGCGTCCTTCTCTTC	cgagctcgatggatccCTACAAAAAATGGTTAACAGGATGACC	pGADT7	XmaI & BamHI
E2F16	GRMZM2G041701	gtgaattccacccgggtATGTCGGGGGTCGGCAGC	cgagctcgatggatccTTATGGATCTGTGCTTGGAACCTCC	pGADT7	XmaI & BamHI
E2F18	GRMZM2G139024	gtgaattccacccgggtATGTTCTCCGGCACCGGACC	cgagctcgatggatccCTAGTGTTCATGCTTGACACGCCC	pGADT7	XmaI & BamHI
E2F19	GRMZM2G086072	gtgaattccacccgggtATGGTCTCCGGCGCGGCG	cgagctcgatggatccTTAGTGCTCGTGCTTCGCACGC	pGADT7	XmaI & BamHI
E2F5	GRMZM2G050590	catggaggccgaattcATGGACGGCGCCTCCTCCA	gcaggtcgacggatccCTACGTGCCCCAAGCATCTGTCA	pGBKT7	EcoRI & BamHI
E2F6	GRMZM2G063387	catggaggccgaattcATGGTCTCCGGCGCGGCG	gcaggtcgacggatccCTAGTGCTGCTCGTGCTTCACAC	pGBKT7	EcoRI & BamHI
E2F7	GRMZM2G378665	catggaggccgaattcATGGTGGCGGCCTCCTCTA	gcaggtcgacggatccCTACAAAAAATGGTTACCAAAATGGCC	pGBKT7	EcoRI & BamHI
E2F16	GRMZM2G041701	catggaggccgaattcATGTCGGGGGTCGGCAGC	gcaggtcgacggatccTTATGGATCTGTGCTTGGAACCTCC	pGBKT7	EcoRI & BamHI
E2F18	GRMZM2G139024	catggaggccgaattcATGTTCTCCGGCACCGGACC	gcaggtcgacggatccCTAGTGTTCATGCTTGACACGCCC	pGBKT7	EcoRI & BamHI
E2F19	GRMZM2G086072	catggaggccgaattcATGGTCTCCGGCGCGGCG	gcaggtcgacggatccTTAGTGCTCGTGCTTCGCACGC	pGBKT7	EcoRI & BamHI
aThe vector was linearezed by the corresponding restriction enzymes, and fused with amplicon using the In-Fusion cloning (Clontech)
