## Supplemental Table 7 for "Gene networks associated with early endosperm proliferation and basal endosperm layer differentiation in maize"

### Sheet: Sheet1
Table S7. Construction of E2Fs and cis-motifs for dual luciferase report assays.
Gene/cis-motif name	Type	Forward primer (5'-3') or synthesized concatemers of cis-motif	Reverse primer (5'-3')	Vector	Cloning method
E2F5	CDS	cgactctagaggatccATGGACGGCGCCTCC	ggaaattcgagctCGGTACCCTACGTGCCCCAAGCATCTG	pBN-35Stev	BamHI & KpnI linearized vector, In-Fusion cloning (Clontech)
E2F6	CDS	cgactctagaggatccATGGTCTCCGGCGCG	ggaaattcgagctCGGTACCCTAGTGCTGCTCGTGCTTCAC	pBN-35Stev	BamHI & KpnI linearized vector, In-Fusion cloning (Clontech)
E2F7	CDS	cgactctagaggatccATGGTGGCGGCCTCC	ggaaattcgagctCGGTACCCTACAAAAAATGGTTACCAAAATGGCCAAAG	pBN-35Stev	BamHI & KpnI linearized vector, In-Fusion cloning (Clontech)
E2F16	CDS	cgactctagaggatccATGTCGGGGGTCGGC	ggaaattcgagctCGGTACCTTATGGATCTGTGCTTGGAACCTCCA	pBN-35Stev	BamHI & KpnI linearized vector, In-Fusion cloning (Clontech)
6× submotif a	E2F-binding site	ggggacaactttgtataataaagttgtaTCTCCCGCTCTCCCGCTCTCCCGCTCTCCCGCTCTCCCGCTCTCCCGCaacccagctttcttgtacaaagtggtcccc	-	pDONR221 P3-P2	Gateway BP reaction system (Thermo Fisher)
6× submotif b	E2F-binding site	ggggacaactttgtataataaagttgtaTTTCCCGCTTTCCCGCTTTCCCGCTTTCCCGCTTTCCCGCTTTCCCGCaacccagctttcttgtacaaagtggtcccc	-	pDONR221 P3-P2	Gateway BP reaction system (Thermo Fisher)
6× submotif c	E2F-binding site	ggggacaactttgtataataaagttgtaTTTGGCGCTTTGGCGCTTTGGCGCTTTGGCGCTTTGGCGCTTTGGCGCaacccagctttcttgtacaaagtggtcccc	-	pDONR221 P3-P2	Gateway BP reaction system (Thermo Fisher)
6× submotif d	E2F-binding site	ggggacaactttgtataataaagttgtaTTTGCCGCTTTGCCGCTTTGCCGCTTTGCCGCTTTGCCGCTTTGCCGCaacccagctttcttgtacaaagtggtcccc	-	pDONR221 P3-P2	Gateway BP reaction system (Thermo Fisher)
6× submotif e	E2F-binding site	ggggacaactttgtataataaagttgtaTTTCGCGCTTTCGCGCTTTCGCGCTTTCGCGCTTTCGCGCTTTCGCGCaacccagctttcttgtacaaagtggtcccc	-	pDONR221 P3-P2	Gateway BP reaction system (Thermo Fisher)
6× submotif aM	mutated E2F-binding site	ggggacaactttgtataataaagttgtaTCTCCaaCTCTCCaaCTCTCCaaCTCTCCaaCTCTCCaaCTCTCCaaCaacccagctttcttgtacaaagtggtcccc	-	pDONR221 P3-P2	Gateway BP reaction system (Thermo Fisher)
3× submotif a	E2F-binding site	ggggacaactttgtataataaagttgtaTCTCCCGCTCTCCCGCTCTCCCGCaacccagctttcttgtacaaagtggtcccc	-	pDONR221 P3-P2	Gateway BP reaction system (Thermo Fisher)
