## Supplemental Table 8 for "Gene networks associated with early endosperm proliferation and basal endosperm layer differentiation in maize"

### Sheet: Sheet1
Table S8. Construction of E2Fs for protoplast transient expression assays.
Gene namea	Forward primer (5'-3')b	Vector	Cloning methodc
E2F5	gggcgcgccagagatatcATGGACGGCGCCTCCTCCA	pCRII-TOPO-ubi	EcoRV & BamHI
E2F6	gggcgcgccagagatatcATGGTCTCCGGCGCGGCG	pCRII-TOPO-ubi	EcoRV & BamHI
E2F7	gggcgcgccagagatatcATGGTGGCGGCCTCCTCTA	pCRII-TOPO-ubi	EcoRV & BamHI
E2F16	gggcgcgccagagatatcATGTCGGGGGTCGGCAGC	pCRII-TOPO-ubi	EcoRV & BamHI
GFP	gggcgcgccagagatatcATGGTGAGCAAGGGCGAG	pCRII-TOPO-ubi	EcoRV & BamHI
aThe full coding sequences of genes were used.
bThe corresponding CDS in pBN-35Stev backbone generated in Table S7 was used as the template for amplification. The same reverse primer (5'-3') TACCGAGCTCGGATCCgatctagtaacatagatgacaccgc located in pBN-35Stev backbone was used for above clonning.
cThe vector was linearezed by the corresponding restriction enzymes, and fused with amplicon using the In-Fusion cloning (Clontech)
