## Supplemental Table 9 for "Gene networks associated with early endosperm proliferation and basal endosperm layer differentiation in maize"

### Sheet: Sheet1
Table S9. Construction of E2Fs in E. coli expression for electrophoretic mobility shift assays.
Gene name	Forward primer (5'-3')	Reverse primer (5'-3')	Vector	Cloning method
E2F6	GCCGAATTCTAATGGTCTCCGGCGCGG	GCCCTCGAGCTAGTGCTGCTCGTGCTTC	pGEX-KG-Kan	EcoRI & XhoI
E2F16	GCCGAATTCTATCGGGGGTCGGCAGCGGC	GCCAAGCTTTTATGGATCTGTGCTTGGAACCTCC	pGEX-KG-Kan	EcoRI & HidIII
Clones were all introduced into E. coli strain ArcticExpress Blue (Agelent Technologies) for protein expression.
