## Supplemental Table 10 for "Gene networks associated with early endosperm proliferation and basal endosperm layer differentiation in maize"

### Sheet: Sheet1
Table S10. Sequences of the oligonucleotides used to generate the EMSA probes or competitors.
Gene/Name	Sequence Name	Primer 1	Primer 2	Used to generate
GRMZM2G108712/PCNA2	108712BS1	GCAGCAGAGATGGCGGGAAATGCTGCGTCTCCCGCCTCAGTTTCGGA	TCCGAAACTGAGGCGGGAGACGCAGCATTTCCCGCCATCTCTGCTGC	probes
GRMZM2G108712/PCNA2	108712BS2	GCGGCAGGTGGCGGTTGCGCCAAATTTCTCCCTCCCTTTT	AAAAGGGAGGGAGAAATTTGGCGCAACCGCCACCTGCCGC	probes
GRMZM2G378665/E2F7	378665BS1	GCAGGCCGCCACCACCGCGCCAAATCAAGCCCTCCAGTCA	TGACTGGAGGGCTTGATTTGGCGCGGTGGTGGCGGCCTGC	probes
GRMZM2G378665/E2F7	378665BS2	AACTCACGAGTTCACGTTTGGCGCGAGGGCGCGCGGCGCC	GGCGCCGCGCGCCCTCGCGCCAAACGTGAACTCGTGAGTT	probes
GRMZM2G361659/E3F13	361659BS1	CGAGGCCGCCACCACCGCGCCAAATCGAGCCATCCAGATT	AATCTGGATGGCTCGATTTGGCGCGGTGGTGGCGGCCTCG	probes
GRMZM2G108712/PCNA2	108712C1	GCAGCAGAGATGGCGGGAAATGCTGCGTCTCCCGCCTCAGTTTCGGA	TCCGAAACTGAGGCGGGAGACGCAGCATTTCCCGCCATCTCTGCTGC	competitors
GRMZM2G108712/PCNA2	108712M1-3	GCAGCAGAGATGGTTGGAAATGCTGCGTCTCCAACCTCAGTTTCGGA	TCCGAAACTGAGGTTGGAGACGCAGCATTTCCAACCATCTCTGCTGC	competitors
GRMZM2G108712/PCNA2	108712C2S	TGGCGGTTGCGCCAAATTTCTCCC	GGGAGAAATTTGGCGCAACCGCCA	competitors
GRMZM2G108712/PCNA2	108712M2S	TGGCGGTTGTTCCAAATTTCTCCC	GGGAGAAATTTGGAACAACCGCCA	competitors
GRMZM2G378665/E2F7	378665C1S	CCACCACCGCGCCAAATCAAGCCC	GGGCTTGATTTGGCGCGGTGGTGG	competitors
GRMZM2G378665/E2F7	378665M1S	CCACCACCGTTCCAAATCAAGCCC	GGGCTTGATTTGGAACGGTGGTGG	competitors
GRMZM2G378665/E2F7	378665C2S	AGTTCACGTTTGGCGCGAGGGCGC	GCGCCCTCGCGCCAAACGTGAACT	competitors
GRMZM2G378665/E2F7	378665M2S	AGTTCACGTTTGGAACGAGGGCGC	GCGCCCTCGTTCCAAACGTGAACT	competitors
GRMZM2G361659/E3F13	361659CS	CCACCACCGCGCCAAATCGAGCCA	TGGCTCGATTTGGCGCGGTGGTGG	competitors
GRMZM2G361659/E3F13	361659MS	CCACCACCGTTCCAAATCGAGCCA	TGGCTCGATTTGGAACGGTGGTGG	competitors
