## Supplemental Dataset 6 for "Gene networks associated with early endosperm proliferation and basal endosperm layer differentiation in maize"

### Sheet: Sheet1
Dataset S6. Enrichment of TF families in the temporal modules.
aThirteen TF families significantly enriched (P < 0.01) in at least one module are in bold. P-values were calculated using Fisher's exact test.
bTF genes expressed in our data but not in any temporal modules are denoted as Rest.
TF familya	M1234	M1234	M234	M234	M34	M34	M4	M4	M0	M0	M01	M01	M012	M012	M0123	M0123	M1	M1	M12	M12	M123	M123	M2	M2	M23	M23	M3	M3	M0234	M0234	M034	M034	M04	M04	M0134	M0134	M014	M014	M0124	M0124	Restb	rest
	#	P value	#	P value	#	P value	#	P value	#	P value	#	P value	#	P value	#	P value	#	P value	#	P value	#	P value	#	P value	#	P value	#	P value	#	P value	#	P value	#	P value	#	P value	#	P value	#	P value	#	P value
ARF	2	0.635241	0	1	1	0.758941	7	2.27755e-05	2	0.788655	4	0.505617	0	1	0	1	2	0.162165	0	1	0	1	0	1	1	0.453072	0	1	0	1	0	1	1	0.297085	1	0.16575	4	0.000486529	0	1	9	0.964243
BZR	1	0.385183	1	0.41496	0	1	3	0.00102838	0	1	0	1	0	1	0	1	0	1	0	1	0	1	0	1	0	1	0	1	0	1	0	1	0	1	0	1	1	0.0748405	0	1	1	0.955476
C3H	10	0.00941423	5	0.439897	2	0.728978	0	1	4	0.775349	4	0.891093	1	0.740493	3	0.0318203	0	1	0	1	2	0.153364	1	0.17354	3	0.0998359	0	1	0	1	0	1	1	0.47002	0	1	1	0.458448	0	1	25	0.79002
CPP	1	0.573167	2	0.253463	0	1	0	1	0	1	0	1	1	0.25878	0	1	3	0.00368599	0	1	0	1	0	1	0	1	0	1	0	1	0	1	1	0.131462	0	1	0	1	0	1	5	0.737508
E2F-DP	6	0.00223478	0	1	0	1	1	0.335595	0	1	1	0.85449	0	1	0	1	1	0.31936	0	1	0	1	0	1	0	1	0	1	0	1	0	1	2	0.0168491	0	1	0	1	0	1	7	0.742079
Homeobox	5	0.432527	7	0.211872	9	0.0034516	2	0.440717	3	0.926505	10	0.216949	1	0.771824	1	0.521387	2	0.410669	0	1	0	1	1	0.188429	0	1	0	1	0	1	0	1	0	1	0	1	2	0.147221	0	1	25	0.889096
MADS-M type	1	0.644369	4	0.0369721	0	1	0	1	0	1	1	0.821745	2	0.0546692	0	1	1	0.29122	1	0.131765	0	1	2	0.00133045	0	1	0	1	1	0.103434	0	1	0	1	0	1	0	1	0	1	3	0.969963
MADS-MIKC	0	1	0	1	0	1	0	1	4	0.352684	14	0.000118594	5	0.0013214	1	0.311677	0	1	0	1	0	1	0	1	0	1	0	1	0	1	1	0.348763	0	1	0	1	0	1	0	1	9	0.964243
MYB-related	5	0.53525	5	0.620342	9	0.00717821	14	7.79605e-09	1	0.99838	3	0.986456	1	0.811884	1	0.565317	1	0.79431	0	1	2	0.211808	0	1	0	1	0	1	0	1	1	0.615833	2	0.187502	0	1	1	0.532141	0	1	31	0.811608
NF-X1	0	1	1	0.28468	0	1	0	1	0	1	0	1	0	1	0	1	2	0.0056972	0	1	0	1	0	1	0	1	0	1	0	1	0	1	0	1	0	1	0	1	0	1	1	0.856973
Orphans	15	0.485324	7	0.995409	15	0.068009	6	0.391787	16	0.828117	14	0.990453	5	0.561015	2	0.709953	8	0.109055	2	0.576494	5	0.115306	0	1	1	0.981992	0	1	1	0.776196	6	0.0705036	7	0.010356	1	0.700722	11	2.56252e-05	0	1	109	0.546125
WRKY	0	1	2	0.639984	3	0.152058	1	0.497823	1	0.928176	2	0.840974	0	1	0	1	5	0.00071405	0	1	1	0.295085	0	1	0	1	0	1	0	1	0	1	1	0.275506	1	0.152681	0	1	0	1	14	0.618367
ZIM	1	0.7037	1	0.738291	0	1	0	1	2	0.502236	2	0.614767	0	1	1	0.192133	4	0.00104156	0	1	0	1	0	1	1	0.291575	0	1	0	1	0	1	1	0.182394	0	1	0	1	0	1	6	0.864507
ABI3-VP1	2	0.570558	1	0.874856	1	0.716349	1	0.486889	2	0.73089	4	0.418054	0	1	0	1	1	0.466271	0	1	0	1	0	1	0	1	0	1	0	1	0	1	0	1	0	1	0	1	0	1	18	0.26135
Alfin-like	4	0.0273541	3	0.121393	1	0.498809	0	1	0	1	0	1	0	1	0	1	1	0.29122	0	1	0	1	0	1	1	0.253967	0	1	0	1	0	1	0	1	0	1	0	1	0	1	6	0.761171
AP2-EREBP	4	0.53881	2	0.921469	3	0.471326	1	0.73695	1	0.993938	10	0.14325	0	1	0	1	3	0.136947	1	0.402978	0	1	0	1	2	0.292473	0	1	0	1	1	0.532415	1	0.464645	0	1	0	1	0	1	32	0.362307
ARID	2	0.155193	2	0.180291	0	1	0	1	0	1	1	0.672328	0	1	0	1	0	1	0	1	0	1	0	1	0	1	0	1	0	1	0	1	0	1	0	1	0	1	0	1	5	0.559641
ARR-B	0	1	0	1	0	1	2	0.0181641	0	1	1	0.598618	0	1	0	1	0	1	0	1	0	1	1	0.0268309	0	1	0	1	0	1	0	1	1	0.0866143	0	1	0	1	0	1	3	0.741262
BBR-BPC	0	1	1	0.28468	0	1	0	1	0	1	0	1	0	1	0	1	0	1	0	1	0	1	0	1	0	1	0	1	0	1	0	1	0	1	0	1	0	1	0	1	3	0.403732
bHLH	3	0.764022	2	0.933307	0	1	2	0.411422	6	0.479461	9	0.269268	0	1	1	0.50047	1	0.732184	2	0.103679	0	1	0	1	0	1	0	1	1	0.341572	2	0.191822	2	0.141587	0	1	1	0.468904	0	1	32	0.44558
bZIP	7	0.217523	4	0.769841	5	0.220594	2	0.496784	2	0.987513	6	0.814463	0	1	0	1	2	0.465167	1	0.473129	0	1	0	1	0	1	0	1	0	1	0	1	2	0.183894	2	0.0615412	1	0.527555	0	1	42	0.244306
C2C2-CO-like	0	1	0	1	0	1	0	1	1	0.389527	1	0.455847	0	1	0	1	0	1	0	1	0	1	0	1	0	1	0	1	0	1	0	1	0	1	0	1	0	1	0	1	3	0.504231
C2C2-Dof	0	1	1	0.331045	0	1	1	0.121095	0	1	0	1	0	1	0	1	0	1	0	1	0	1	0	1	0	1	0	1	0	1	0	1	0	1	0	1	0	1	0	1	3	0.504231
C2C2-GATA	1	0.685113	1	0.720141	2	0.18821	0	1	0	1	3	0.33026	0	1	1	0.183465	1	0.31936	0	1	0	1	0	1	0	1	0	1	0	1	0	1	0	1	0	1	0	1	0	1	9	0.522831
C2C2-YABBY	0	1	0	1	0	1	0	1	0	1	2	0.0763115	0	1	0	1	0	1	0	1	0	1	0	1	0	1	0	1	0	1	0	1	0	1	0	1	0	1	0	1	1	0.788969
C2H2	2	0.729668	5	0.175528	2	0.515021	2	0.232655	0	1	5	0.459974	2	0.230677	1	0.361264	0	1	0	1	2	0.0793642	0	1	1	0.515304	0	1	0	1	0	1	0	1	0	1	0	1	0	1	19	0.584813
CAMTA	0	1	1	0.452885	1	0.306247	0	1	0	1	3	0.0820816	0	1	0	1	0	1	0	1	0	1	0	1	0	1	0	1	0	1	0	1	0	1	0	1	0	1	0	1	3	0.741262
CCAAT-DR1	1	0.487721	1	0.521524	0	1	0	1	1	0.59541	0	1	1	0.209645	0	1	0	1	0	1	0	1	0	1	0	1	0	1	0	1	0	1	1	0.104824	0	1	0	1	0	1	5	0.559641
CCAAT-HAP2	1	0.546397	1	0.581556	0	1	0	1	1	0.656803	3	0.170448	0	1	0	1	1	0.23141	0	1	0	1	0	1	0	1	0	1	0	1	0	1	0	1	0	1	1	0.118756	0	1	4	0.809829
CCAAT-HAP3	0	1	0	1	0	1	0	1	0	1	0	1	0	1	0	1	0	1	0	1	0	1	0	1	0	1	0	1	0	1	0	1	0	1	0	1	0	1	0	1	1	0.540606
CCAAT-HAP5	2	0.134356	2	0.15665	0	1	0	1	0	1	0	1	0	1	0	1	0	1	0	1	0	1	0	1	0	1	0	1	0	1	0	1	0	1	1	0.0504337	0	1	0	1	4	0.646213
CSD	1	0.215882	0	1	0	1	0	1	0	1	0	1	0	1	0	1	0	1	0	1	0	1	0	1	0	1	0	1	1	0.0253561	0	1	0	1	0	1	0	1	0	1	1	0.788969
DBB	1	0.346634	0	1	0	1	0	1	1	0.437737	0	1	0	1	0	1	0	1	0	1	0	1	0	1	0	1	0	1	0	1	0	1	0	1	0	1	0	1	0	1	4	0.410374
DBP	1	0.215882	0	1	0	1	0	1	0	1	1	0.333467	0	1	0	1	0	1	0	1	0	1	0	1	0	1	0	1	0	1	0	1	0	1	0	1	1	0.0381447	0	1	0	1
EIL	2	0.0444859	0	1	0	1	0	1	0	1	2	0.107304	0	1	0	1	0	1	0	1	0	1	0	1	0	1	0	1	0	1	0	1	0	1	0	1	0	1	0	1	0	1
FAR1-like	1	0.622062	1	0.657789	0	1	0	1	0	1	0	1	0	1	0	1	0	1	0	1	0	1	0	1	0	1	0	1	0	1	0	1	1	0.148781	0	1	0	1	0	1	12	0.125474
G2-like	0	1	0	1	0	1	3	0.0109208	1	0.807093	1	0.868533	0	1	0	1	1	0.33301	0	1	0	1	0	1	0	1	0	1	0	1	0	1	1	0.182394	0	1	0	1	0	1	12	0.275771
GeBP	5	0.0140075	0	1	0	1	1	0.363595	0	1	1	0.881221	0	1	0	1	1	0.346386	0	1	1	0.205007	0	1	0	1	0	1	0	1	0	1	0	1	0	1	0	1	0	1	11	0.413603
GRAS	1	0.888109	0	1	3	0.191656	1	0.539282	2	0.801274	4	0.526607	0	1	0	1	1	0.517712	0	1	0	1	0	1	0	1	0	1	0	1	0	1	1	0.304134	1	0.170062	2	0.0497376	0	1	19	0.36849
GRF	0	1	0	1	0	1	0	1	0	1	2	0.324579	0	1	0	1	0	1	0	1	0	1	0	1	0	1	0	1	0	1	0	1	0	1	0	1	1	0.101445	0	1	7	0.290654
HSF	0	1	0	1	0	1	0	1	0	1	1	0.732506	0	1	0	1	0	1	0	1	0	1	0	1	0	1	0	1	0	1	0	1	0	1	0	1	0	1	0	1	11	0.0866364
LBD	0	1	0	1	0	1	1	0.227552	0	1	4	0.0495935	1	0.226374	0	1	1	0.215686	0	1	0	1	0	1	0	1	0	1	0	1	0	1	0	1	0	1	0	1	0	1	4	0.763723
LSD	0	1	0	1	0	1	0	1	2	0.075474	2	0.107304	0	1	0	1	0	1	0	1	0	1	0	1	0	1	0	1	0	1	0	1	0	1	0	1	0	1	0	1	0	1
mTERF	3	0.180593	2	0.466693	0	1	0	1	1	0.849305	0	1	0	1	0	1	0	1	1	0.17402	0	1	0	1	0	1	0	1	0	1	0	1	0	1	0	1	0	1	0	1	15	0.181066
MYB	2	0.773709	1	0.954264	0	1	4	0.0202	4	0.547857	5	0.535439	1	0.626414	1	0.387985	1	0.606224	0	1	0	1	0	1	0	1	0	1	0	1	2	0.111771	0	1	0	1	0	1	0	1	24	0.366869
NAC	2	0.835801	8	0.0389588	0	1	1	0.68061	4	0.654682	9	0.129783	0	1	0	1	3	0.0979313	2	0.073675	0	1	0	1	1	0.599135	0	1	0	1	0	1	0	1	0	1	1	0.403009	0	1	21	0.773601
NLP	0	1	0	1	0	1	0	1	4	0.0485123	1	0.781636	0	1	0	1	0	1	0	1	0	1	0	1	0	1	0	1	0	1	0	1	0	1	0	1	0	1	0	1	9	0.306677
OVATE	0	1	1	0.28468	0	1	1	0.10198	1	0.337185	0	1	0	1	0	1	0	1	0	1	0	1	0	1	0	1	0	1	0	1	0	1	0	1	0	1	0	1	0	1	1	0.856973
PLATZ	0	1	2	0.111556	0	1	2	0.0147369	1	0.482142	1	0.555764	0	1	0	1	0	1	0	1	0	1	0	1	0	1	0	1	0	1	0	1	0	1	0	1	0	1	0	1	1	0.955476
S1Fa-like	0	1	0	1	1	0.114731	0	1	0	1	0	1	0	1	0	1	0	1	0	1	0	1	0	1	0	1	0	1	0	1	0	1	0	1	0	1	0	1	0	1	1	0.688636
SBP	0	1	0	1	3	0.0328305	2	0.0497882	0	1	2	0.498093	0	1	0	1	0	1	0	1	0	1	1	0.0472076	0	1	0	1	1	0.0976556	1	0.177971	1	0.148781	0	1	1	0.144103	0	1	3	0.959814
SRS	0	1	0	1	0	1	0	1	0	1	0	1	0	1	0	1	0	1	0	1	0	1	0	1	0	1	0	1	0	1	0	1	0	1	0	1	0	1	0	1	3	0.297825
STAT	0	1	0	1	0	1	0	1	1	0.151677	0	1	0	1	0	1	0	1	0	1	0	1	0	1	0	1	0	1	0	1	0	1	0	1	0	1	0	1	0	1	0	1
TCP	0	1	0	1	3	0.0378626	0	1	0	1	0	1	0	1	0	1	1	0.29122	1	0.131765	0	1	0	1	1	0.253967	0	1	0	1	0	1	0	1	0	1	0	1	0	1	10	0.312179
Trihelix	0	1	1	0.910521	1	0.76855	1	0.539282	0	1	4	0.526607	1	0.53717	0	1	2	0.169285	0	1	0	1	0	1	0	1	0	1	0	1	0	1	0	1	0	1	1	0.295497	0	1	24	0.106694
TUB	0	1	1	0.608687	3	0.0238927	1	0.260096	2	0.334332	0	1	0	1	0	1	0	1	0	1	0	1	0	1	0	1	0	1	0	1	1	0.157579	1	0.131462	0	1	0	1	0	1	4	0.84829
VOZ	0	1	0	1	0	1	0	1	0	1	2	0.107304	0	1	0	1	0	1	0	1	0	1	0	1	0	1	0	1	0	1	0	1	0	1	0	1	0	1	0	1	2	0.626516
WHIRLY	0	1	0	1	0	1	0	1	0	1	0	1	0	1	0	1	0	1	0	1	0	1	0	1	0	1	0	1	0	1	0	1	0	1	0	1	0	1	0	1	2	0.387636
ZF-HD	0	1	0	1	0	1	0	1	0	1	0	1	0	1	0	1	0	1	0	1	0	1	0	1	0	1	0	1	0	1	0	1	0	1	0	1	0	1	0	1	2	0.387636
