## Supplemental Dataset 7 for "Gene networks associated with early endosperm proliferation and basal endosperm layer differentiation in maize"

### Sheet: Sheet1
Dataset S7. Analysis of cis-motifs in the temporal modules.
aAll StepMiner-identified co-expression modules except the two smallest modules (M3 and M0124).
bThe motifs significantly similar (q-value < E-3) to the known plant cis-motifs available in the modified JASPAR CORE database are shown.
Modulea	Motif	Results from MEME analysis		Results from Tomtom-JASPAR COREb			Motifs for PatMatch analysis
		E-value	Motif sequence	Matching cis-motif	q-value	Associated TF
M1234	1	3.20E-384	CCGCCGCCGCC	-	-	-
	2	8e-168	[GC]CCGCCGC[CG][GC]C	-	-	-
	3	1.8e-137	CC[GT]CC[GT]CC[GT]CC	-	-	-
	4	7e-130	C[TC][CT][TC]CTC[CT]C[TC]C	-	-	-
	5	2e-154	AAA[AT]A[AT]A[AT]A[AT]A	-	-	-
	6	7.3e-153	C[GC][GT]CGCCG[CG]CG	-	-	-
	7	1.2e-113	[TC]C[CT]TCCTC[CT][TC]C	-	-	-
	8	3.4e-61	CG[GC]C[GC][TG]C[CG]GCC	-	-	-
	9	1.5e-95	CC[CTGA]CC[AC]CC[TCAG]CC	-	-	-
	10	1.9e-85	C[CG][GC]CC[GT]CGC[CG][CG]	-	-	-
	11	7.3e-60	CC[GC]CTCC[GC][CT][CT][CG]	-	-	-
	12	1e-50	A[TA]A[TA]AAA[AT]A[AT][AT]	-	-	-
	13	4e-83	A[TA]AT[AT]T[AT]TA[TA]A	-	-	-
	14	4.5e-132	AAACCCTA[GA][CA][CT]	telo box	7.85796e-05	Purα	include
	15	1.3e-75	GC[AC]GC[CA]GC[AC]GC	-	-	-
	16	2.5e-83	[TC]CG[CT]CGTC[GT][TC]C	-	-	-
	17	5.3e-41	[AGC]GG[GC]CTCGG[AG]C	-	-	-
	18	6.5e-52	CGGAC[AG]GTCCG	-	-	-
	19	4.2e-75	A[GA]AAAAAAAAA	MA0554.1	4.99144e-05	SOC1	exclude without core sequence match
	20	6e-40	AAA[AT]TA[AT]A[TA][TA][AT]	-	-	-
M234	1	2.40E-368	CCGCCGCCGCC	-	-	-
	2	9e-187	CC[GT]CC[GT]CC[GT]CC	-	-	-
	3	1.4e-191	CCTCC[TG]CCTCC	-	-	-
	4	7.6e-195	CG[CG]CG[GC]CGC[GC]G	-	-	-
	5	1.9e-135	[GC]G[CG][CG]GC[GC]GCGG	-	-	-
	6	1.4e-107	C[CT][CT][CT]CTCCC[TC]C	-	-	-
	7	3.7e-116	C[GC][CT]CGCCG[CG]CG	-	-	-
	8	1.3e-115	C[CT]C[CT]CCC[TC]C[CT]C	-	-	-
	9	5.9e-111	[GC]GC[GC]GC[GC]G[GC]CG	-	-	-
	10	2.1e-98	[GC]CCGC[CT][GC]CCGC	-	-	-
	11	3.3e-93	C[TG]C[TC]CCTCC[CGT]C	-	-	-
	12	3.8e-111	[CG]C[GA]CC[GA]CC[GT]CC	-	-	-
	13	1.6e-73	CGC[CG]CGC[GC]C[GC]C	-	-	-
	14	1.1e-141	AAA[AT]AAA[AT]AAA	MA0554.1	0.000978639	SOC1	exclude without core sequence match
	15	7.5e-98	AAAAA[TA]A[AT]A[TA]A	-	-	-
	16	3.9e-81	CCTC[GC][TC]CG[TC]C[GC]	-	-	-
	17	6.2e-84	[CG]C[TA]CC[AT]CC[TA]CC	-	-	-
	18	1.3e-77	CG[CA]CG[AG]CG[CA]CG	-	-	-
	19	2.5e-71	CCGC[GCT]C[CG][GC]C[CG]C	-	-	-
	20	7e-151	AACCCTA[GA]CCC	telo box	0.000834684	Purα	include
M34	1	1.5e-154	CCGCCGCCGCC	-	-	-
	2	1.2e-67	[CT]CCTC[CT][CT]CCTC	-	-	-
	3	3.8e-87	GC[GC]GCGGCGGC	-	-	-
	4	1.3e-90	CTC[TC]CTCTC[TC]C	-	-	-
	5	1.1e-85	AAA[AT]AAA[AT]AAA	-	-	-
	6	2.5e-48	[CG]C[GT]CCGCC[GT]CC	-	-	-
	7	7.2e-95	CCTCC[TG]CCTCC	-	-	-
	8	1.3e-81	CGCCGGCG[CG]CG	-	-	-
	9	2.1e-53	CC[GC]C[CG]GCGCC[CG]	-	-	-
	10	1.5e-47	C[CT][TC]C[CT][CT]CTCCC	-	-	-
	11	9.5e-44	C[GC][CG]CCGC[CG][GC]CC	-	-	-
	12	1.7e-57	CC[GT]CG[CT]CG[CG]CG	-	-	-
	13	3.4e-40	TCTC[TC]CTCTCC	-	-	-
	14	3e-34	CC[CT]C[CT]C[TC]CC[CT]C	-	-	-
	15	1.5e-47	GC[CT]GC[TC]GC[CT]GC	-	-	-
	16	1.3e-55	CG[CG]CGTCG[CG]CG	-	-	-
	17	2.7e-51	CC[GC]CGCGC[GC][CG][CG]	-	-	-
	18	1.5e-30	CC[TG]CC[AT]CC[GTA]CC	-	-	-
	19	5.7e-38	C[GC][CG][CG]CG[CG]CCGC	-	-	-
	20	4.4e-40	C[CG]TC[CG]TCG[TC]C[GC]	-	-	-
M4	1	2.90E-483	A[TG]A[TG]A[GT]A[TG]A[GT]A[TG]	MRP-1-binding site	0.000771505	MRP-1	include
	2	6.10E-407	CGCCGCCGCCGC	-	-	-
	3	2.7e-216	CTC[CT][TC]C[CT][TC]C[CT][TC]C	-	-	-
	4	8.5e-201	A[AT]A[AT]A[AT]A[TA]AA[AT][AT]	-	-	-
	5	5e-158	[CG][CG]C[GTA][GC]C[TG][GC]C[GT][GC]C	-	-	-
	6	2.1e-109	C[GTC]C[GC]C[GCT]C[TCG]CGCC	-	-	-
	7	2.7e-127	G[ACG]CG[AG][CG]G[AC][CG]G[ACG][GC]	-	-	-
	8	9e-101	[CG]C[AT]CC[AT][CG]C[AT]CC[GAC]	-	-	-
	9	1.6e-87	CCGGAC[TG]GTCCG	-	-	-
	10	4.3e-61	CTTTGCCGAGTG	-	-	-
	11	6.6e-54	[AT][TA]T[AT][AT]A[AT][AT][TA][AT]A[TA]	-	-	-
	12	2e-50	AA[GA]AAAAA[AG]AAA	MA0554.1	2.54967e-05	SOC1	exclude without core sequence match
	13	1.1e-45	[GC]CAGCAGCAGC[AT]	-	-	-
	14	6.2e-32	ACTAAA[CA]TTTAG	-	-	-
	15	8e-22	GC[GTA]CGGC[GT]CGGC	-	-	-
	16	5.4e-21	A[AC][CA]CAAACA[CA][AC][CT]	-	-	-
	17	8.4e-08	G[CA]GC[GA][GC][CA]G[CG][AGC][GC][AGC]	-	-	-
	18	3.1e-20	[AC]AA[CA]AA[AC][AT][AC][ATC][AT][AT]	-	-	-
	19	5.8e-20	[TC]C[TC][CT]TC[CT][CT][TCG][CT][TC]C	-	-	-
	20	6.7e-13	A[GT]CC[TC]CA[ACT]TCCC	-	-	-
M0	1	3.80E-342	CCGCCGCCGCC	-	-	-
	2	1e-279	CGCCGCCGCC[GC]	-	-	-
	3	1.9e-169	CCGCC[GTC]CCGC[CG]	-	-	-
	4	1.7e-143	[CT]CCTC[CT][CT]CCTC	-	-	-
	5	3.1e-124	CCGC[GC]GC[GC]GC[CG]	-	-	-
	6	8e-128	CC[TG]CC[GT]CC[TG]CC	-	-	-
	7	9.4e-149	CGCCGGCG[CG]CG	-	-	-
	8	2.3e-117	CCGC[CG][GT]CGCC[GC]	-	-	-
	9	5.1e-127	CC[TC]CCTCC[TC]CC	-	-	-
	10	1.3e-279	CTCTCTCTCTC	-	-	-
	11	1.7e-167	AAA[AT]AAAAA[AT]A	-	-	-
	12	1.1e-127	C[GC][CG]CCGC[CG]C[GC]C	-	-	-
	13	9.1e-128	CCT[CT]CCTCC[TC]C	-	-	-
	14	4.1e-152	C[GC]TCGCCG[TC]CG	-	-	-
	15	1.5e-112	AAATAAAAA[TA]A	-	-	-
	16	9.2e-111	AAAAA[TA]A[AT]A[TA]A	-	-	-
	17	1.3e-96	A[TA]A[TA]AAA[TA]AAA	-	-	-
	18	2.2e-95	AAATA[TA]AAA[AT][TA]	-	-	-
	19	6.4e-91	CG[CG]CGCC[CG]GC[CG]	-	-	-
	20	2.1e-123	C[GC][TG]CGTCG[TG]CG	-	-	-
M01	1	1.50E-324	CCGCCGCCGCC	-	-	-
	2	3.70E-316	CCGCCGCCGCC	-	-	-
	3	6.4e-247	CGCCGCCGCC[GC]	-	-	-
	4	2.7e-164	CTCTCT[CT][TC]CTC	-	-	-
	5	4.5e-134	CC[GT]CCGCC[GT]C[CG]	-	-	-
	6	1.8e-271	CCTCCTCCTCC	-	-	-
	7	3.5e-176	CT[CT]TCTCTCTC	-	-	-
	8	5.6e-211	AAAAAAA[AT]AAA	MA0554.1	0.00094149	SOC1	exclude without core sequence match
	9	1.3e-135	G[GC]CGGCGC[GC]GG	-	-	-
	10	2.1e-133	GC[CG]GCCGCGG[CG]	-	-	-
	11	2e-99	C[CT]TCCTC[CT][CT]CC	-	-	-
	12	9.6e-115	GGCG[GC][GC]GGCG[GC]	-	-	-
	13	1.5e-105	C[CT]C[TC]CCTCCTC	-	-	-
	14	2e-103	CCCC[CG][CG]CCC[CG]C	-	-	-
	15	1.8e-138	CGCCG[CT]CG[CG]CG	-	-	-
	16	4.7e-98	[CG]CGC[GC]CGCCGC	-	-	-
	17	1.3e-224	GCAGCAGCAGC	-	-	-
	18	7.9e-95	CG[GAC]CGCGGC[GC]G	-	-	-
	19	1.3e-119	C[CG]TCGTCG[TG]CG	-	-	-
	20	7.6e-110	CG[CG]CG[CG]CCGC[CG]	-	-	-
M012	1	3.4e-198	CGCCGCCGCCGC	-	-	-
	2	7.8e-94	[GC][CG]CG[CG]CG[CG]CGCC	-	-	-
	3	7.6e-74	AAA[AT]AAAAAA	-	-	-
	4	2.5e-63	CC[GT]CCGCCGC	-	-	-
	5	4.1e-73	CC[TC]CCTCC[TC]C	-	-	-
	6	1.4e-59	[TA]ATATATATA	-	-	-
	7	7.3e-46	AAA[TA]AAAA[TA]A	-	-	-
	8	3.7e-39	GCGGCGGCG[GC][CG]G	-	-	-
	9	2.4e-37	C[CG]CC[GT]CC[TG]CC	-	-	-
	10	1.2e-43	GAG[AG]GAGAGA	-	-	-
	11	1.6e-42	C[GC]GCG[GC]C[CG]GC	-	-	-
	12	8.3e-31	C[CG]CC[GCT]C[CG]C[GC][CG]CC	-	-	-
	13	5e-50	CGCGGACCGTCC	-	-	-
	14	6.9e-48	CACTCGGCAAAG	-	-	-
	15	1.1e-43	CTGC[TC]GC[TC]GC	-	-	-
	16	9.2e-41	C[GC]TCG[TGC]C[GC]TCG[GC]	-	-	-
	17	6.5e-38	C[TGCA]CCACC[GA]CC	-	-	-
	18	5.2e-39	[CT]TT[CT]T[TC]CTT[TC][TC][CT]	-	-	-
	19	3.5e-31	[CT]CG[TG]GCCG[GT][GC]CC	-	-	-
	20	1.8e-30	AAAAA[TA]A[TA]AAA[AT]	-	-	-
M0123	1	1.2e-144	CGCCGCCGCCGC	-	-	-
	2	5.8e-65	C[CG][CGT]CGCCG[CG]C	-	-	-
	3	5.1e-63	G[GC]G[AC]GG[AG]GG[AC]GG	-	-	-
	4	2.1e-56	[GA][GA]AGA[AG][AG][GA]A[GA]A[AG]	MA0554.1	8.43302e-05	SOC1	exclude without core sequence match
	5	9e-47	A[AT]A[TA]A[AT]A[AT]AA[AT]A	-	-	-
	6	1.4e-37	C[GC][GC]CGGC[GC]GC	-	-	-
	7	5.1e-36	CACTCGGCAAAG	-	-	-
	8	6.1e-29	C[GT]CC[CAT][CT]CGCC	-	-	-
	9	1.3e-19	C[CG]TC[GC]TC[GC][TC]C	-	-	-
	10	4.1e-11	C[CG][GA]CC[AG]CC[AT]C	-	-	-
	11	9.2e-10	[CG][GC]G[CA]G[GC][CG]G[CA]GC[GC]	-	-	-
	12	4.7e-12	CCGGACGGTCCG	-	-	-
	13	6e-16	TTT[TG][TA][TA]TTT[TC]T[TC]	MA0554.1	5.2054e-05	SOC1	exclude without core sequence match
	14	8.7e-10	[AT][AT][TA]AAAATAT	-	-	-
	15	2.8e-05	CCGC[CAT]GC[CT]GC	-	-	-
	16	0.0018	GG[CAG]G[AT][GC]G[AC]G[GA][ACG]G	-	-	-
	17	0.21	T[TA]TA[TA]A[AT]ATA[AT][AT]	-	-	-
	18	8.1	ACTAAAA[TA]TTA[GT]	-	-	-
	19	4e-07	[CT]T[CT][TC][CT]CT[TC][CT]CT[CT]	-	-	-
	20	15	GTGCCCAGAA	-	-	-
M1	1	3.8e-191	CGCCGCCGCCGC	-	-	-
	2	3.7e-105	[TC][CT]TCTCT[CT][TC]CTC	-	-	-
	3	4.1e-113	C[TG]CC[TG]CC[TG]CC[TG]C	-	-	-
	4	4.8e-100	TA[TA]ATA[TA]ATATA	-	-	-
	5	1.4e-93	AAA[AT]AAAA[AT]AAA	-	-	-
	6	6.5e-82	CGGCGGCG[GC]C	-	-	-
	7	2.5e-64	AAAAA[AT]AAA[AT]	-	-	-
	8	9.3e-62	C[GC]TCGTC[GC]TC	-	-	-
	9	8.1e-54	[GC][CG]G[GC]CG[CG][GC]GCGG	-	-	-
	10	5.1e-50	C[CT]TCCTCC[TC]C	-	-	-
	11	1.2e-36	CGCCG[CG]CG[GC]C	-	-	-
	12	5.4e-62	CTGC[TC]GCTGC	-	-	-
	13	6.7e-48	C[GA]CCACC[GA]CC	-	-	-
	14	5.9e-39	[AT]TAAAAAA[AT][AT]	-	-	-
	15	8.3e-36	AAATA[AT]AA[AT][AT]	-	-	-
	16	8.9e-31	C[CG][GT]CGCCGCC	-	-	-
	17	1.6e-29	[GC]GCGG[CG][CG]G[CG][CG]G[GC]	-	-	-
	18	2.4e-23	[CT]CCC[CT]TCCCC	-	-	-
	19	3.6e-32	G[CG][GC][GC]CGCGCGCG	-	-	-
	20	5.8e-38	CG[CT]CG[TA]CGCC	-	-	-
M12	1	6.6e-140	[GC]CCGCCGCCGCC	-	-	-
	2	2.3e-58	AAAAAA[TA]A[AT]A	-	-	-
	3	1.6e-50	[CT][CT][CT]TCT[CT][CT][CT]TC[CT]	-	-	-
	4	1.5e-43	C[GC]GCG[CG]CG[CG]C	-	-	-
	5	2.1e-35	C[TCG]C[CG][TG]CC[TCG]C[GCT][CG]C	-	-	-
	6	1.5e-21	[CG][GC]G[CG][AC]G[CG][AC]GC[GA]G	-	-	-
	7	3.8e-30	[TA][TA][TA]T[TA]TA[TA]A[TA][AT][TA]	-	-	-
	8	1e-23	[GC]CC[GA]CC[GA][CT][CG][CG][TG]C	-	-	-
	9	1e-22	AAACCCTA[GA][CA]	telo box	7.85796e-05	Purα	include
	10	3.8e-13	AAAA[AT][AG]AAAA	-	-	-
	11	1.4e-24	AA[CA][CA]AAACAA	-	-	-
	12	9.6e-12	[CG]TC[GC]TCG[TAC]CG	-	-	-
	13	3.7e-11	C[CG][GA]CC[AG]CC[AGT]C	-	-	-
	14	8.4e-06	[GC]CG[CA]G[CG][CG][CG][TA][GC][GC][CG]	-	-	-
	15	9.6e-05	[TA]ATA[AT][TA][AT][AT]T[TA][AT][AT]	-	-	-
	16	0.027	CC[GC]G[CTG][AC]CGGCCC	-	-	-
	17	0.034	CTTAG[CA]CCGAGT	-	-	-
	18	1.2e-05	CGCCG[CT]C[GTC][TG]CC[GT]	-	-	-
	19	1.1e-05	[CA]TAA[AT][TG]TTTAG[TC]	-	-	-
	20	0.0018	[TC]T[CT][CT]TC[TC]TC[CT]	-	-	-
M123	1	8.6e-185	CGCCGCCGCCGC	-	-	-
	2	9.2e-90	CGCCGCCGCC	-	-	-
	3	1.4e-68	AAA[TA]AAA[AT][AT][AT]A[AT]	-	-	-
	4	2.8e-50	AAACCCTA[GA]C	telo box	7.85796e-05	Purα	include
	5	1.1e-41	G[CA]GG[CAG]GG[CA]GG[CGA]G	-	-	-
	6	7.6e-52	C[CT]C[CT]C[TC]CC[TC]C[CT]C	-	-	-
	7	1.9e-45	C[GC][GC]CG[GC]C[GC]GC	-	-	-
	8	9.5e-30	[AG]A[GA]A[AG][AG][AG]A[GA]A[AG][AG]	MA0554.1	1.43941e-05	SOC1	exclude without core sequence match
	9	1.3e-26	[TA][AT]T[AT][TA]A[AT]A[TA]A[TA]A	-	-	-
	10	2.3e-14	[CG]C[CG][GC]C[GC]C[CG]CGC[CG]	-	-	-
	11	4.2e-20	C[TGA]CC[TGA]CC[AT]CC	-	-	-
	12	1.5e-19	CG[GA][CG][CT]C[GA][GA]C[TC]CG	-	-	-
	13	6.7e-21	CC[GC][CT]CGC[CT]GCCG	-	-	-
	14	4.9e-17	CC[TG]C[GT]CC[GT]C[CG]	-	-	-
	15	7.7e-14	CCGGAC[GA]GTCCG	-	-	-
	16	8.6e-21	[CG][TG]C[CG][TA]C[GC][GT]C[GC][TG]C	-	-	-
	17	2.8e-09	GAGTCCGAGCCC	-	-	-
	18	7.7e-09	AT[TA]TT[TA]TTTT	-	-	-
	19	7.9e-28	AA[CA][CA]AAA[CA]A[AC]	-	-	-
	20	6.2e-11	[AT]A[TA]A[AT][TA]TTA[AT][AT][TA]	-	-	-
M2	1	3.3e-92	G[CG]GGCGGCGG[CG]G	-	-	-
	2	3.8e-39	[TCG]C[CG]TC[GC]TC[GC]TC[GC]	-	-	-
	3	7.3e-38	AAAAA[AT]A[TA]A[AT]	-	-	-
	4	8.4e-10	[AC]AAAA[TA][GC]AAA	-	-	-
	5	8.9e-12	AG[GT]GCTAGTTTG	-	-	-
	6	8.6e-08	C[CG][GCT][CG][CA]C[CG][GA]C[CG]CC	-	-	-
	7	1.3e-07	ATCCAAC[CT][GA]CCT	-	-	-
	8	1.5e-07	GG[TC]GCACCGGAC	-	-	-
	9	0.0036	[GC][AC][TC]GGCGGCG	MA0567.1	0.000450418	ERF1	exclude GGC motifs naturally over-represented in maize genome
	10	0.029	C[CG]CCATCC[GA]TCC	-	-	-
	11	11000	T[TC]GCC[CT]AGCACG	-	-	-
	12	0.057	TC[TC][TC]CCTC[TG]C[CT][CT]	-	-	-
	13	12000	[AC]TCTCAAATAA[CT]	-	-	-
	14	0.45	[TA]CA[CG]ATTTCAGA	-	-	-
	15	1900	AAATTAGT[TC]CAT	-	-	-
	16	86000	ATGCCCCCTGGA	-	-	-
	17	100000	AAA[CT]T[GA]AA[TA]T	-	-	-
	18	720	T[AT]T[TA]T[AT]A[TA][AT][AT][TA][TA]	-	-	-
	19	23000	CA[GAC][GTA]CAC[GA][AG]C[TAC]C	-	-	-
	20	250000	C[AG][CGT]TGCAGCA	-	-	-
M23	1	8.6e-220	CGCCGCCGCCGC	-	-	-
	2	9.3e-108	CCGCCGCCGCCG	-	-	-
	3	1.4e-69	AAAAAAAA[AT]A	-	-	-
	4	2.3e-69	AAACCCTAG[CA]	telo box	0.000125726	Purα	include
	5	1.9e-56	C[GC][CG]CGCC[GT]CCGC	-	-	-
	6	4.3e-53	G[AG]GG[AC]GGAGG	-	-	-
	7	3.1e-50	[GA]GAGAG[AG]G[AG]G[AG]G	-	-	-
	8	2e-48	C[GC][GC]CG[CG]CGCC	-	-	-
	9	6.4e-51	[CG]CGGA[CT][GT]GTCCG	-	-	-
	10	9.5e-46	[TA][TA]T[TA][TA]T[TA]TATTT	-	-	-
	11	7.5e-62	AGG[GCT][CT][TC]TGTT[TC]G	-	-	-
	12	2.1e-38	[TA]ATATAT[TA]T[AT]T[AT]	-	-	-
	13	7.6e-36	CG[GC]C[GC]GC[GC]GC	-	-	-
	14	3.4e-37	G[GC][CA]G[CA]GG[CA]GG[CA]G	-	-	-
	15	4.5e-29	A[CA]TAAA[AC][TA]TTAG	-	-	-
	16	1.3e-26	[CT]C[CT][TC]C[TC]CCT[CT]CC	-	-	-
	17	6.3e-26	CGCCGCC[GA][CT]C	-	-	-
	18	3.3e-25	AAAA[CG]AAA[AC]A	-	-	-
	19	7.7e-46	[AC]A[AT]CCAAACA	-	-	-
	20	2.3e-19	G[CG][CG][GC][CG][CG]GCGCG[GC]	-	-	-
M0234	1	1e-137	C[GC]CCGCCGCCGC	-	-	-
	2	1.7e-62	C[TCG]CC[TG]C[CG][CT]C[GC][CTG]C	-	-	-
	3	6.3e-36	G[GA]GAG[GA]G[AG]GAG[GA]	-	-	-
	4	5.2e-54	A[AT]A[AT]AAA[TA]AA[AT][AT]	-	-	-
	5	5.2e-39	CG[CG]CG[CTG]CG[CGT]C	-	-	-
	6	1.4e-29	[TA][TA][AT]TA[AT]AA[TA][AT][TA][TA]	-	-	-
	7	2e-28	[GC][GC]CG[GC][GC]C[GC][GC][CG]GC	-	-	-
	8	1.2e-22	C[TG]CC[AT]CC[AT]CC[GCA]C	-	-	-
	9	1.8e-12	AA[AG]A[AG]AA[AG]AAAA	MA0554.1	3.95924e-05	SOC1	exclude without core sequence match
	10	7.9e-12	AA[AC][CA]AAA[CA]A[CA]	-	-	-
	11	2.5e-11	CC[TG]C[CG][CGT]C[TG]C[CT][CG][CG]	-	-	-
	12	0.00048	[CA]AGC[AG]GC[AG]GC	-	-	-
	13	2.4e-10	[GC]TC[GT]TC[GC]TC[CG]TC	-	-	-
	14	0.48	CGC[CG][ACG][TAG][CG]GC[CG]	-	-	-
	15	1.9	CCCGTGCGTTGC	-	-	-
	16	4.7	ATA[TA]AT[AT]TT[TA]	-	-	-
	17	7.1	AAGAACGT[GC]GGT	-	-	-
	18	3800	C[CG][TA]CC[GC]G[AC][TC]C[CG][GC]	-	-	-
	19	8900	[GA]CACCGGACA	-	-	-
	20	76000	AAACCCGTACCC	-	-	-
M034	1	1.2e-96	C[GC]CC[GT]CC[GT]CCGC	-	-	-
	2	3.6e-82	[GA]GAG[AG]G[AG]GAGAG	-	-	-
	3	8.3e-72	AAA[TA]AAAA[AT]A	-	-	-
	4	3.2e-54	C[TGC]C[GC][CGT]C[CG][TCG]CGCC	-	-	-
	5	3.6e-36	CCGC[CG]GCCGC	-	-	-
	6	2e-29	C[CG][CG]CCGC[CG]CGCC	-	-	-
	7	1.7e-51	C[CT][TC]CCTCC[TC]C	-	-	-
	8	9.7e-28	[TA]T[TA]TAT[TA]T[TA]TTT	-	-	-
	9	1.1e-26	[TA][AT][TA][AT]TTTTA[AT][AT][TA]	-	-	-
	10	2.4e-38	AA[CA][CA]AAACA[AC]	-	-	-
	11	4.8e-26	CGCC[GA][CT]CG[CGT]C	-	-	-
	12	1.5e-41	[AC]GCTCGGCGCCA	-	-	-
	13	5.6e-33	C[CG][GA]GC[AC]CGGCCC	-	-	-
	14	1.3e-23	[CT][CT]T[CT][CT][TC]C[TC]C[TC]C[CT]	-	-	-
	15	3.7e-19	C[AT]CC[AT][CG]C[AT]CC	-	-	-
	16	1.4e-13	[CG][GA]GCAGC[AG]GC[AG]G	-	-	-
	17	6e-12	[CG][GAC]GCG[CA][GC]GCG	-	-	-
	18	1.4e-07	C[GC]TC[GC][TG]C[GC]TC	-	-	-
	19	3.7e-07	A[AT]ATT[AT]ATAT[AT][TA]	-	-	-
	20	2.3e-18	AAAAAAA[TA][GC][TA]	-	-	-
M04	1	2e-95	CCGCC[GT]CC[GT]CC[GC]	-	-	-
	2	3.5e-68	C[TC]C[CT][CT][CT]C[TC]C[TC]CC	-	-	-
	3	1.8e-75	AA[AT]AAA[AT]AAA[TA]A	-	-	-
	4	3.1e-56	G[AG]G[AG][GA][AG]G[AG]GAG[GA]	-	-	-
	5	1.6e-51	GC[GC]GCGGCG[GC][CG][GC]	-	-	-
	6	1.1e-31	C[TCG]CC[GT]C[CGT]CCGCC	-	-	-
	7	1.3e-26	[AT]T[TA]TTT[TA]T[TA]T	-	-	-
	8	1.5e-27	TATAT[AT][TA][AT][TA][AT]TA	-	-	-
	9	1.8e-25	[CG]CGGAC[GA]GTCCG	-	-	-
	10	1.5e-34	C[AT]CC[AT]CC[TAG]CC	-	-	-
	11	3.3e-23	AAA[CA][CA]AAA[CA]A	-	-	-
	12	6.3e-22	[GC]C[TG]GC[TG][GC]C[TG]GC[GCT]	-	-	-
	13	8.9e-19	C[GC][TC]CG[CT]C[GC]TC[GC]C	-	-	-
	14	2.6e-16	C[TG][TCG]CCTCC[TC]C	-	-	-
	15	3.5e-08	[GC]C[GA][CG]C[GA]CCGC	-	-	-
	16	1.9e-10	[GC][CG]CGC[GC]CGC[CG]	-	-	-
	17	2.5e-06	AAA[TA][AT][TA]A[TA][AT]A[AT]A	-	-	-
	18	3.6e-19	[AG]AG[AG]A[GA]A[AG][AG]AAA	MA0554.1	0.000122728	SOC1	exclude without core sequence match
	19	0.021	[TC]C[CT]C[CTG]TC[CT]CC	-	-	-
	20	0.35	[CG]C[CTG]GCC[TG]GC[CG]	-	-	-
M0134	1	6.2e-57	CCGCCGCC[GT]CC[GC]	-	-	-
	2	1.1e-56	C[TC]CT[CT][CT]CTC[TC][CT][CT]	-	-	-
	3	2e-28	A[AT]A[AT]AAA[AT]A[AT]	-	-	-
	4	1.2e-14	GCCG[GC]GCC[GC][GC][CG][CG]	-	-	-
	5	1.2e-13	[AT][AT][TA][AT][TA][AT][AT]ATA[TA]A	-	-	-
	6	3.1e-13	AAA[AG][AG]AAA[AC][AT][AG]A	MA0554.1	5.69366e-05	SOC1	exclude without core sequence match
	7	3.4e-11	A[CA]TAAA[GT]TTTAG	-	-	-
	8	8.3e-09	CT[GC]C[TG]GCTGC[CT][GC]	-	-	-
	9	1.6e-08	[AC]AACCAAACA	-	-	-
	10	1.3e-06	[GCA]CG[GAC]CG[GA]CGA[GC]G	-	-	-
	11	540	C[GC]C[GC][GC][CA][CT]CG[TC]C[CG]	-	-	-
	12	0.47	[AC][CG]ACACACACAC	-	-	-
	13	21	C[CA]C[CG][AT]CC[TA]CC	-	-	-
	14	180	TCTC[CT][TC]CTCCTC	-	-	-
	15	9700	[GA]AGCA[TA]CTCCA[AG]	-	-	-
	16	210000	CGA[GC]GCGACG[CA][GC]	-	-	-
	17	1200000	C[TAG]CCCAGATCCA	-	-	-
	18	21000	[TA]AAAA[TAG][TC]TAAAA	-	-	-
	19	510000	CTCGATTTTG[TG]C	-	-	-
	20	7700000	C[AG]CG[GT]CCGCC	-	-	-
M014	1	2.9e-119	C[GT]CC[GT]CC[GT]CC[GC]C	-	-	-
	2	2.5e-76	[GA]GAG[AG][GA]AGA[GA][AG][AG]	-	-	-
	3	1.1e-88	AAAA[AT]AAA[AT]A	-	-	-
	4	9.3e-51	[TA]A[TA][AT][TA]A[AT]A[TA]A[TA]A	-	-	-
	5	1.8e-47	C[TC]CC[TC]C[CT][TC]C[CT][CT]C	-	-	-
	6	9e-40	[GC]C[GC][GC]C[GC]GCG[GC][CG][GC]	-	-	-
	7	4.8e-33	CC[AG]CC[ATG]CC[GA]C	-	-	-
	8	2e-30	[GA][GC]C[AG]GC[AG]G[CG]AGC	-	-	-
	9	1.4e-37	AAAAAAA[AT][GCA][AT]	-	-	-
	10	2e-28	[GACT]AA[CA]CAAACA	-	-	-
	11	6.4e-21	[AT]AAT[TA]ATA[TA][AT][AT][TA]	-	-	-
	12	1.1e-21	G[GA][CG]GA[CG]G[AG]CG[AG][CG]	-	-	-
	13	8.2e-12	CC[GC]C[CGT]CGCGCGC	-	-	-
	14	0.016	C[GC]C[CG]G[CT]GC[CG][GC]	-	-	-
	15	7.2	[CA][CG]CGGAC[CA]GTCC	-	-	-
	16	0.00012	[AT]CTAAA[ATC][TA]TTAG	-	-	-
	17	2.2e-11	A[AG]A[AT]A[GC]A[AT]A[ATG]A[TA]	-	-	-
	18	7.3e-09	[AG]GG[AG][AG][GA]G[AG][AG]G[AG][AG]	-	-	-
	19	0.0002	G[CG][GC]GAG[CG][AG]G[AC]G[GC]	-	-	-
	20	26000	[CG]C[CG]G[GC]C[CA]GGCC[CG]	-	-	-
