## Supplemental Dataset 9 for "Gene networks associated with early endosperm proliferation and basal endosperm layer differentiation in maize"

### Sheet: Sheet1
Dataset 9. Detailed features of the M4-47 network genes.
aInformation from Zhan et al. (2015). (1) BETL-specific genes, apply a compartment specificity (SC) scoring algorithm (FPKM ≥ 2 in at least one compartment, CS score > 0.3 for BETL); (2) MRP-1 regulatory module, highly correlated with BETL compared to other compartments of the maize kernel at 8 DAP, and genes contain Y1H validated MRP1-binding sites in the promoters; (3) MRP-1 target validated by…
bMRP-1 targets have been previously reported and summarized in the recent review (Lopato et al., 2014).
cAnalyses of seed-size divergently selected maize populations from two previous studies. Expression data are from a published dataset of endosperm RNA profiles obtained from two divergently selected maize populations of large (KLS30) and small (KSS30) kernels (Sekhon et al., 2014). KLS30-up means FPKM-fold-change > 2 of KLS30 vs. KSS30 in at least one stage of 12, 15 and 18 DAP endosperm, vice ve…
dNumber is the first nucleotide of cis-motif in 1.5 kb DNA sequence (-1 kb to +0.5 kb (relative to transcription start site)), and +/- denotes strand. Multiple loci are separated by "|".
eNames of four MRP-1-binding submotifs are denoted based on Zhan et al. (2015). Multiple sub-motifs are separated by "|".
Gene ID	TF family	Locus name	EN-pref	Zhan et al. (2015)a			MRP-1 target described in other assaysb	Analyses of seed-size divergently selected maize populationsc		MRP-1-binding site			Description EnsemblPlants	Description InterPro	Gene ID_v4	Gene ID_v5
				BETL-specific	MRP-1 Regulatory module	MRP-1 target validated by Y1H test		Expression of KLS30 vs. KSS30	99.9% level region under selection	Locusd	Sequence	Matching validated MRP-1-binding sitese
GRMZM2G354335	-	Meg1	x	x	x	positive	x	KLS30-up	#72	+ 1434|+ 1464|+ 1395	TAGATATAGATA |TAGATATAGATA |TAGATAGATATA	6a/8b |6a/8b |8f	Putative uncharacterized protein [Source:UniProtKB/TrEMBL;Acc:B6SYN5]	--	Zm00001d019030	Zm00001eb302080
GRMZM2G005710	-	-	x	x	x	-	-	KLS30-up	#85	916	TAGATAGATATA	8f	Uncharacterized protein [Source:UniProtKB/TrEMBL;Acc:C0P9V2]	Thioredoxin-like fold	Zm00001d011034	Zm00001eb355540
GRMZM2G027472	-	-	x	x	x	positive	-	KLS30-up	#38	+ 911|+ 923|+ 935|+ 137|+ 882|+ 843|+ 947	TAGATAGATAGA |TAGATAGATAGA |TAGATAGATAGA |TAGATATAGATA |TAGATATAGATA |TAGATAGAGATA |TAGATAGATATA	3a/8a |3a/8a |3a/8a |6a/8b |6a/8b |8c |8f	Uncharacterized protein [Source:UniProtKB/TrEMBL;Acc:B6UI21]	Basal layer antifungal peptide	-	Zm00001eb172810
GRMZM2G152655	-	BAP2	x	x	x	positive	x	KLS30-up	#38	+ 860|+ 872|+ 884|+ 902|+ 892	TAGATAGATAGA |TAGATAGATAGA |TAGATAGATAGA |TAGATAGATAGA |TAGATAGAGATA	3a/8a |3a/8a |3a/8a |3a/8a |8c	Basal layer antifungal protein2; Uncharacterized protein [Source:UniProtKB/TrEMBL;Acc:B4FEV8]	Basal layer antifungal peptide	Zm00001d049576	Zm00001eb172830
GRMZM2G088896	-	Meg9	x	x	x	-	-	KLS30-up	#72	+ 1203|+ 1262|+ 1286|+ 1223	TAGATATAGATA |TAGATATAGATA |TAGATATAGATA |TAGATAGATATA	6a/8b |6a/8b |6a/8b |8f	--	--	-	Zm00001eb302040
GRMZM2G094054	-	Meg6	x	x	x	-	-	KLS30-up	#72	+ 965|+ 853|+ 912|+ 936|+ 873	TAGATAGATAGA |TAGATATAGATA |TAGATATAGATA |TAGATATAGATA |TAGATAGATATA	3a/8a |6a/8b |6a/8b |6a/8b |8f	Putative uncharacterized protein [Source:UniProtKB/TrEMBL;Acc:B6SNM5]	--	-	Zm00001eb302070
GRMZM2G137959	-	Meg4	x	x	x	-	-	KLS30-up	#72	+ 1033|+ 941|+ 1010|+ 947	TAGATAGATAGA |TAGATATAGATA |TAGATATAGATA |TAGATAGATATA	3a/8a |6a/8b |6a/8b |8f	MEG4 [Source:UniProtKB/TrEMBL;Acc:Q6JB12]	--	-	-
GRMZM2G175912	-	Meg13	x	x	x	weak positive	-	KLS30-up	#72	+ 871|+ 930|+ 948	TAGATATAGATA |TAGATATAGATA |TAGATATAGATA	6a/8b |6a/8b |6a/8b	--	--	Zm00001d019019	Zm00001eb302020
GRMZM2G181051	-	Meg11	x	x	x	positive	-	KLS30-up	#72	958	TAGATAGATATA	8f	--	--	-	-
GRMZM2G344323	-	Meg3	x	-	-	-	-	KLS30-up	#72	+ 964|+ 851|+ 911|+ 935|+ 871	TAGATAGATAGA |TAGATATAGATA |TAGATATAGATA |TAGATATAGATA |TAGATAGATATA	3a/8a |6a/8b |6a/8b |6a/8b |8f	MEG3 [Source:UniProtKB/TrEMBL;Acc:Q6JB13]	--	Zm00001d019027	-
GRMZM2G008403	-	BAP1B	x	x	x	-	-	KLS30-up	-	+ 793|+ 826	TAGATAGATAGA |TAGATAGATAGA	3a/8a |3a/8a	Basal layer antifungal peptide [Source:UniProtKB/TrEMBL;Acc:K7TR03]	Basal layer antifungal peptide	-	Zm00001eb416270
GRMZM2G133382	-	BAP3A	x	x	x	positive	-	KLS30-up	-	+ 619|+ 667|+ 697|+ 709|+ 725|+ 883	TAGATAGATAGA |TAGATAGATAGA |TAGATAGATAGA |TAGATAGATAGA |TAGATAGATAGA |TAGATAGAGATA	3a/8a |3a/8a |3a/8a |3a/8a |3a/8a |8c	Basal layer antifungal peptide [Source:UniProtKB/TrEMBL;Acc:Q9FER1]	Basal layer antifungal peptide	Zm00001d024615	-
GRMZM2G136771	-	-	x	x	x	positive	-	KLS30-up	-	+ 420|+ 432|+ 468|+ 480|+ 516|+ 618	TAGATAGATAGA |TAGATAGATAGA |TAGATAGATAGA |TAGATAGATAGA |TAGATAGATAGA |TAGATATAGATA	3a/8a |3a/8a |3a/8a |3a/8a |3a/8a |6a/8b	Uncharacterized protein [Source:UniProtKB/TrEMBL;Acc:B6UH35]	--	Zm00001d053114	Zm00001eb201840
GRMZM2G406552	-	-	x	-	x	-	-	KLS30-up	-	+ 800|+ 829|+ 869|+ 742|+ 758|+ 796|+ 825|+ 865	TAGATATAGATA |TAGATATAGATA |TAGATATAGATA |TAGATAGATATA |TAGATAGATATA |TAGATAGATATA |TAGATAGATATA |TAGATAGATATA	6a/8b |6a/8b |6a/8b |8f |8f |8f |8f |8f	Nonspecific lipid-transfer protein [Source:UniProtKB/TrEMBL;Acc:B6SGF4]	Bifunctional inhibitor/plant lipid transfer protein/seed storage helical domain	Zm00001d052759	Zm00001eb198770
GRMZM2G008271	-	BAP1A	x	x	x	-	-	KLS30-up	-	1398	TAGATAGATAGA	3a/8a	Basal layer antifungal peptide [Source:UniProtKB/TrEMBL;Acc:Q9FER2]	Basal layer antifungal peptide	-	Zm00001eb416260
GRMZM2G066546	-	-	x	x	x	-	-	KLS30-up	-	- 913|- 907	TAGATATAGATA |TAGATAGAGATA	6a/8b |8c	Uncharacterized protein [Source:UniProtKB/TrEMBL;Acc:C0PN18]	--	-	Zm00001eb113830
GRMZM2G079547	-	-	x	x	x	-	-	KLS30-up	-	- 690|- 702|- 714	TAGATAGATAGA |TAGATAGATAGA |TAGATAGATAGA	3a/8a |3a/8a |3a/8a	Uncharacterized protein [Source:UniProtKB/TrEMBL;Acc:C0PIR2]	--	-	Zm00001eb292120
GRMZM2G106655	-	-	x	x	x	-	-	KLS30-up	-	+ 829|+ 841|+ 853|+ 865	TAGATAGATAGA |TAGATAGATAGA |TAGATAGATAGA |TAGATAGATAGA	3a/8a |3a/8a |3a/8a |3a/8a	--	--	Zm00001d007504	Zm00001eb114290
GRMZM2G024350	-	-	-	x	x	-	-	KLS30-up	-	+ 1116|+ 1128|+ 1140	TAGATAGATAGA |TAGATAGATAGA |TAGATAGATAGA	3a/8a |3a/8a |3a/8a	Uncharacterized protein [Source:UniProtKB/TrEMBL;Acc:K7VH72]	Transferase	Zm00001d037611	Zm00001eb282880
GRMZM2G156794	-	-	-	x	x	-	-	KLS30-up	-	-766	TAGATAGATAGA	3a/8a	Uncharacterized protein [Source:UniProtKB/TrEMBL;Acc:B4FN94]	Proton-dependent oligopeptide transporter family	Zm00001d019294	Zm00001eb304390
GRMZM2G160523	-	-	-	-	-	-	-	KLS30-up	-	791	TAGATATAGATA	6a/8b	--	UDP-glucuronosyl/UDP-glucosyltransferase	Zm00001d002063	Zm00001eb068370;Zm00001eb068380
GRMZM2G175250	-	-	-	x	x	-	-	KLS30-up	-	884	TAGATATAGATA	6a/8b	Putative cytochrome P450 superfamily protein [Source:UniProtKB/TrEMBL;Acc:K7UJ93]	Cytochrome P450, E-class, group I	Zm00001d037089	Zm00001eb278380
GRMZM2G332483	-	-	-	x	x	positive	-	KLS30-up	-	+ 654|+ 666|+ 891	TAGATAGATAGA |TAGATAGAGATA |TAGATAGATATA	3a/8a |8c |8f	Uncharacterized protein [Source:UniProtKB/TrEMBL;Acc:B6SNB7]	--	-	Zm00001eb201700
AC196417.3_FG008	-	-	x	x	x	-	-	KLS30-up	-	883	TAGATAGAGATA	8c	--	Knottin	Zm00001d042226	-
GRMZM2G082785	-	BETL-1c	x	x	x	-	-	KLS30-up	-	-781	TAGATATAGATA	6a/8b	BET1 protein [Source:UniProtKB/TrEMBL;Acc:Q41779]	--	-	Zm00001eb113830
GRMZM2G082799	-	BETL-1	x	x	x	positive	x	KLS30-up	-	- 879|- 873	TAGATATAGATA |TAGATAGAGATA	6a/8b |8c	BET1 protein [Source:UniProtKB/TrEMBL;Acc:Q41779]	--	-	Zm00001eb113830
GRMZM2G091445	-	BETL-10	x	x	x	positive	x	KLS30-up	-	896	TAGATATAGATA	6a/8b	Putative defensin [Source:UniProtKB/TrEMBL;Acc:C5JA66]	Knottin	Zm00001d042231	Zm00001eb142290
GRMZM2G422083	MYB-related	MYBR33	x	x	x	positive	-	KLS30-up	-	- 5|+ 26	TAGATATAGATA |TAGATATAGATA	6a/8b |6a/8b	Putative MYB DNA-binding domain superfamily protein [Source:UniProtKB/TrEMBL;Acc:K7TIJ9]	SANT/Myb domain	Zm00001d024810	Zm00001eb417840
GRMZM2G311656	PLATZ	PLATZ2	x	-	-	-	-	KLS30-up	-	13	TAGATATAGATA	6a/8b	--	Protein of unknown function DUF597	Zm00001d029437	Zm00001eb019360
GRMZM5G897740	-	-	x	x	x	positive	-	KLS30-up	-	-952	TAGATAGATATA	8f	Uncharacterized protein [Source:UniProtKB/TrEMBL;Acc:C0PMB6]	--	Zm00001d018459	-
AC233883.1_FG006	-	-	-	x	x	-	-	KLS30-up	-	+ 130|+ 621	TAGATATAGATA |TAGATATAGATA	6a/8b |6a/8b	Uncharacterized protein [Source:UniProtKB/TrEMBL;Acc:C4J646]	Protein of unknown function DUF247, plant	Zm00001d052690	Zm00001eb198190;Zm00001eb198200
GRMZM2G058703	-	-	x	x	x	positive	-	KLS30-up	-	+ 802|+ 945	TAGATAGATAGA |TAGATAGATAGA	3a/8a |3a/8a	Uncharacterized protein [Source:UniProtKB/TrEMBL;Acc:K7THZ2]	Basal layer antifungal peptide	Zm00001d024610	Zm00001eb416280
GRMZM2G107302	-	-	x	x	x	positive	-	KLS30-up	-	+ 717|+ 729|+ 741|+ 753|+ 766|+ 802	TAGATAGATAGA |TAGATAGATAGA |TAGATAGATAGA |TAGATAGATAGA |TAGATAGATAGA |TAGATAGATAGA	3a/8a |3a/8a |3a/8a |3a/8a |3a/8a |3a/8a	Uncharacterized protein [Source:UniProtKB/TrEMBL;Acc:B4FXV1]	--	Zm00001d048630	-
GRMZM2G110816	-	-	x	x	x	-	-	KLS30-up	-	+ 324|+ 775|- 856	TAGATAGATAGA |TAGATAGATAGA |TAGATAGAGATA	3a/8a |3a/8a |8c	Uncharacterized protein [Source:UniProtKB/TrEMBL;Acc:C0PIR7]	UDP-glucuronosyl/UDP-glucosyltransferase	Zm00001d005620	Zm00001eb098300
GRMZM2G115340	-	LCR70	x	-	-	-	-	KLS30-up	-	817	TAGATATAGATA	6a/8b	Low-molecular-weight cysteine-rich protein LCR70 [Source:UniProtKB/TrEMBL;Acc:B6UHE2]	Knottin	Zm00001d053785	Zm00001eb207110
GRMZM2G133370	-	BAP3B	x	x	x	positive	-	KLS30-up	-	+ 748|+ 846|+ 800	TAGATAGATAGA |TAGATATAGATA |TAGATAGAGATA	3a/8a |6a/8b |8c	Basal layer antifungal peptide [Source:UniProtKB/TrEMBL;Acc:K7TR16]	Basal layer antifungal peptide	Zm00001d024617	-
GRMZM2G158400	-	-	x	x	x	-	-	KLS30-up	-	185	TAGATATAGATA	6a/8b	Uncharacterized protein [Source:UniProtKB/TrEMBL;Acc:K7UD42]	--	Zm00001d053108	Zm00001eb201800
GRMZM2G158407	-	-	x	x	x	positive	-	KLS30-up	-	+ 786|+ 798	TAGATAGATAGA |TAGATAGATAGA	3a/8a |3a/8a	--	Knottin	Zm00001d042229	Zm00001eb142270
GRMZM2G179248	-	LCR70	x	-	-	-	-	KLS30-up	-	817	TAGATATAGATA	6a/8b	Low-molecular-weight cysteine-rich protein LCR70 [Source:UniProtKB/TrEMBL;Acc:B6UHE2]	Knottin	-	-
GRMZM2G426158	-	-	x	x	x	positive	-	KLS30-up	-	+ 791|+ 871	TAGATAGATAGA |TAGATAGATAGA	3a/8a |3a/8a	--	--	Zm00001d007470	Zm00001eb113980;Zm00001eb113990
GRMZM5G803611	-	-	x	x	x	-	-	KLS30-up	-	+ 599|+ 629	TAGATAGATAGA |TAGATATAGATA	3a/8a |6a/8b	Uncharacterized protein [Source:UniProtKB/TrEMBL;Acc:K7UD20]	--	Zm00001d053098	Zm00001eb201670
GRMZM5G812796	-	-	x	x	x	positive	-	KLS30-up	-	735	TAGATATAGATA	6a/8b	Uncharacterized protein [Source:UniProtKB/TrEMBL;Acc:B6UI58]	--	Zm00001d007447	Zm00001eb113810
GRMZM2G107754	-	-	x	x	x	-	-	KLS30-down	-	- 428|- 440|+ 275|+ 339|+ 351|+ 389|+ 401|- 316|- 424|+ 279|+ 323|+ 405	TAGATAGATAGA |TAGATAGATAGA |TAGATAGATAGA |TAGATAGATAGA |TAGATAGATAGA |TAGATAGATAGA |TAGATAGATAGA |TAGATAGATATA |TAGATAGATATA |TAGATAGATATA |TAGATAGATATA |TAGATAGATATA	3a/8a |3a/8a |3a/8a |3a/8a |3a/8a |3a/8a |3a/8a |8f |8f |8f |8f |8f	Uncharacterized protein [Source:UniProtKB/TrEMBL;Acc:C4J3E5]	--	Zm00001d043716	Zm00001eb155500
GRMZM2G122437	-	-	x	x	x	-	-	KLS30-down	-	+ 117|+ 129|+ 141|+ 153|+ 165|+ 177	TAGATAGATAGA |TAGATAGATAGA |TAGATAGATAGA |TAGATAGATAGA |TAGATAGATAGA |TAGATAGATAGA	3a/8a |3a/8a |3a/8a |3a/8a |3a/8a |3a/8a	Uncharacterized protein [Source:UniProtKB/TrEMBL;Acc:K7TJV9]	Heavy metal-associated domain, HMA	Zm00001d025241	Zm00001eb421180
GRMZM2G005939	-	-	-	-	-	-	-	-	-	-953	TAGATAGATAGA	3a/8a	Putative HLH DNA-binding domain superfamily protein isoform 1; Putative HLH DNA-binding domain superfamily protein isoform 2; Uncharacterized protein [Source:UniProtKB/TrEMBL;Acc:B4FSI9]	Myc-type, basic helix-loop-helix (bHLH) domain	Zm00001d025752	Zm00001eb425590
GRMZM2G010491	-	-	-	-	-	-	-	-	-	- 1226|- 1238|- 1250|- 1262	TAGATAGATAGA |TAGATAGATAGA |TAGATAGATAGA |TAGATAGATAGA	3a/8a |3a/8a |3a/8a |3a/8a	Thioredoxin H-type 5; Uncharacterized protein [Source:UniProtKB/TrEMBL;Acc:C0HG69]	Thioredoxin-like fold	Zm00001d052034	Zm00001eb192400
GRMZM5G836886	-	-	-	x	x	-	-	-	-	783	TAGATATAGATA	6a/8b	--	P-type ATPase, phosphorylation site	Zm00001d030893	Zm00001eb030420
