## Supplemental Dataset 10 for "Gene networks associated with early endosperm proliferation and basal endosperm layer differentiation in maize"

### Sheet: Sheet1
Dataset S10. E2F genes used for phylogenetic analysis in maize, Arabidopsis, and rice.
Descriptions after the "Species" column are only applied to the Maize E2F family.
aThree main canonical E2F subfamily (typical E2F, DP, and atypical) in maize are noted. Further, the subtypes in the typical E2F subfamily are noted.
bGenes detected in this study but not in any temporal module are described as Rest. ND denotes not detected as expressed in our dataset.
cThe samples are from a developmental series of the endosperm at 0, 1, 2, 3, and 4 DAP, and the whole embryo at 4 DAP (EMB) with three bio-replicates in maize inbred B73. DAP: Day after pollination.
Gene ID	Used in the phylogenetic tree		Species	Groups in the phylogenetic treea		Studied in further experiments				Expression pattern in our datasetb	Average of normalized transcripts, counts per million mapped reads (CPM)c						Gene ID_v4	Gene ID_v5
	Isoform	Name		Subfamily	Subtype	Y2H	DLR	EMSA	Transient expression		0 DAP	1 DAP	2 DAP	3 DAP	4 DAP	EMB
GRMZM2G148506	GRMZM2G148506_P02	E2F15	Maize	-	-	-	-	-	-	M01	4.27137	5.24983	2.83219	2.11734	1.82399	2.06785	Zm00001d026355	Zm00001eb431380
GRMZM2G351232	GRMZM2G351232_P01	E2F3	Maize	-	-	-	-	-	-	M04	16.6055	7.26549	6.725	8.39253	12.0176	9.38969	Zm00001d033566	Zm00001eb053560
GRMZM2G404769	GRMZM2G404769_P01	E2F8	Maize	-	-	-	-	-	-	M04	11.8367	6.12561	6.94648	8.79387	11.8818	9.91592	Zm00001d016906;Zm00001d016907	Zm00001eb244670
GRMZM2G378665	GRMZM2G378665_P01	E2F7	Maize	atypical E2F	-	x	x		x	M1234	0.061153	3.08788	1.16683	2.27509	3.0334	2.20355	Zm00001d017986	Zm00001eb254070
GRMZM2G361659	GRMZM2G361659_P01	E2F13	Maize	atypical E2F	-	x	-	-	-	M1234	2.2557	12.6016	12.3614	12.1645	7.24521	6.36766	Zm00001d052288	Zm00001eb194770
GRMZM2G063387	GRMZM2G063387_P01	E2F6	Maize	DP	-	x	x	x	x	M1234	2.54421	5.86905	9.77258	9.66966	6.21474	6.24042	Zm00001d048412	Zm00001eb403140
GRMZM2G139024	GRMZM2G139024_P01	E2F18	Maize	DP	-	x	-	-	-	M1234	3.33337	6.19304	4.93325	7.78071	6.9463	6.17592	Zm00001d014132;Zm00001d014133	Zm00001eb222650
GRMZM2G086072	GRMZM2G086072_P01	E2F19	Maize	DP	-	x	-	-	-	M1234	3.59545	10.8491	8.43056	8.13529	6.90089	8.43189	Zm00001d027709	Zm00001eb004190
GRMZM2G050590	GRMZM2G050590_P01	E2F5	Maize	typical E2F	E2Fc clade	x	x		x	M1234	3.22742	6.88303	8.58446	9.66966	6.43312	9.21581	Zm00001d004512	Zm00001eb089380
GRMZM2G041701	GRMZM2G041701_P01	E2F16	Maize	typical E2F	E2Fa/b clade	x	x	x	x	M1	12.3367	23.013	15.2292	16.3312	15.547	11.05	Zm00001d050664	Zm00001eb181510
GRMZM2G333591	GRMZM2G333591_P01	E2F2	Maize	typical E2F	E2Fa/b clade	-	-	-	-	M4	6.14827	8.56701	6.76658	7.65845	14.6426	16.6109	Zm00001d007384	Zm00001eb113250
AC233850.1_FG005	AC233850.1_FG005	E2F4	Maize	typical E2F	E2Fa/b clade	x	-	-	-	Rest	4.65604	9.37837	5.75944	7.16619	8.08408	5.80297	Zm00001d016737	Zm00001eb243000
GRMZM2G052515	GRMZM2G052515_P01	E2F11	Maize	typical E2F	E2Fa/b clade	x	-	-	-	Rest	9.19527	10.5137	8.84809	16.3522	12.1107	14.2728	Zm00001d023465	Zm00001eb407120
GRMZM5G829408	GRMZM5G829408_P01	E2F14	Maize	typical E2F	E2Fa/b clade	-	-	-	-	Rest	3.09666	4.53019	3.34465	3.67158	6.3337	7.51423	Zm00001d038664	Zm00001eb292470
GRMZM2G001699	GRMZM2G001699_P01	E2F1	Maize	-	-	-	-	-	-	Rest	1.60627	0.414908	0.503973	0.992123	0.715413	0.518055	Zm00001d032741	Zm00001eb046180;Zm00001eb046190
GRMZM2G169709	GRMZM2G169709_P01	E2F10	Maize	-	-	-	-	-	-	Rest	1.48002	0.45629	0.512122	0.955618	0.655547	0.891366	Zm00001d045365	Zm00001eb373690
GRMZM2G060000	GRMZM2G060000_P02	E2F12	Maize	atypical E2F	-	-	-	-	-	Rest	8.33298	14.5309	11.4977	16.7063	13.743	11.1	Zm00001d037274	Zm00001eb280090
GRMZM2G462623	GRMZM2G462623_P01	E2F9	Maize	DP type	-	-	-	-	-	Rest	2.9982	1.86304	0.712022	0.73558	1.22368	4.55684	Zm00001d011597	Zm00001eb360340
AC214168.3_FG001	AC214168.3_FG001	E2F17	Maize	typical E2F	E2Fa/b clade	-	-	-	-	ND	-	-	-	-	-	-	Zm00001d003755	Zm00001eb083590
AT3G48160	AT3G48160.2	DEL1	Arabidopsis	-	-	-	-	-	-	-	-	-	-	-	-	-	-	-
AT5G14960	AT5G14960.1	DEL2	Arabidopsis	-	-	-	-	-	-	-	-	-	-	-	-	-	-	-
AT3G01330	AT3G01330.1	DEL3	Arabidopsis	-	-	-	-	-	-	-	-	-	-	-	-	-	-	-
AT5G02470	AT5G02470.3	DPA	Arabidopsis	-	-	-	-	-	-	-	-	-	-	-	-	-	-	-
AT5G03415	AT5G03415.2	DPB	Arabidopsis	-	-	-	-	-	-	-	-	-	-	-	-	-	-	-
AT2G36010	AT2G36010.1	E2FA	Arabidopsis	-	-	-	-	-	-	-	-	-	-	-	-	-	-	-
AT5G22220	AT5G22220.2	E2FB	Arabidopsis	-	-	-	-	-	-	-	-	-	-	-	-	-	-	-
AT1G47870	AT1G47870.2	E2FC	Arabidopsis	-	-	-	-	-	-	-	-	-	-	-	-	-	-	-
LOC_Os01g48700	LOC_Os01g48700.1	Os01g0678700	Rice	-	-	-	-	-	-	-	-	-	-	-	-	-	-	-
LOC_Os02g33430	LOC_Os02g33430.1	Os02g0537500	Rice	-	-	-	-	-	-	-	-	-	-	-	-	-	-	-
LOC_Os02g50630	LOC_Os02g50630.1	Os02g0739700	Rice	-	-	-	-	-	-	-	-	-	-	-	-	-	-	-
LOC_Os03g05760	LOC_Os03g05760.1	Os03g0152100	Rice	-	-	-	-	-	-	-	-	-	-	-	-	-	-	-
LOC_Os04g02140	LOC_Os04g02140.1	Os04g0112200	Rice	-	-	-	-	-	-	-	-	-	-	-	-	-	-	-
LOC_Os04g33950	LOC_Os04g33950.1	Os04g0416100	Rice	-	-	-	-	-	-	-	-	-	-	-	-	-	-	-
LOC_Os06g13670	LOC_Os06g13670.1	Os06g0245900	Rice	-	-	-	-	-	-	-	-	-	-	-	-	-	-	-
LOC_Os12g06200	LOC_Os12g06200.1	Os12g0158800	Rice	-	-	-	-	-	-	-	-	-	-	-	-	-	-	-
